# KORUS: probabilistic ancestry inference beyond variant calls

**DOI:** 10.64898/2026.11.16.767070

**Authors:** René L Warren, Lauren Coombe, Inanc Birol

## Abstract

Ancestry inference typically relies on variant calling and predefined population labels. We present KORUS, a probabilistic framework that infers ancestry from sequencing-derived k-mer representations constructed using ancestry-informative reference variants and encoded in Bloom filters, without requiring explicit variant calls for query genomes. KORUS separates genomic feature representation from ancestry decoding, enabling supervised classification, fractional ancestry inference, and unsupervised population structure discovery within a unified framework. Reference models were constructed from 643 genomes from the 1000 Genomes Project and the Simons Genome Diversity Project. Evaluation on an independent cohort of 22 whole-genome sequencing samples, with comparisons to ntRoot, SNVstory, and ADMIXTURE, showed recovery of continental-scale population structure, with supervised classification accuracy of 72.7-81.8% and ancestry-fraction concordance of R² = 0.844-0.993 relative to ADMIXTURE and R² = 0.665-0.983 relative to ntRoot. Ancestry estimates were consistent across alternative k-mer representations. Analyses of ancient human and archaic hominin genomes demonstrated that probabilistic projections quantify affinity to the learned feature space rather than necessarily indicating modern continental ancestry. KORUS provides a unified approach to ancestry inference directly from sequencing-derived representations and is freely available under the GPLv3 license at https://github.com/BirolLab/korus.
