## Additional Supplementary Tables for "KORUS: probabilistic ancestry inference beyond variant calls"

### Sheet: Supplementary Table 4
Supplementary Table 4. Ancestry fractions from running KORUS in hard-supervised mode on 22 benchmarking samples.
ID	k	AFR	AMR	CAS	EAS	EUR	OCE	SAS
ERR3239524	45	0.0382	0.0807	0.0364	0.7063	0.0474	0.0123	0.0787
ERR3239665	45	0.9898	0.0044	0.0038	0	0.0011	0	0.0009
ERR3239767	45	0.9738	0.0048	0	0.0022	0.0077	0.0007	0.0108
ERR3239986	45	0.0287	0.6587	0.0121	0.017	0.2386	0.0086	0.0362
ERR3240184	45	0.0234	0.1175	0.0346	0.701	0.0232	0.0238	0.0765
ERR3240246	45	0.0137	0.0337	0.0055	0.004	0.8342	0.0037	0.1052
ERR3240253	45	0.0298	0.049	0.0033	0.0024	0.834	0.0055	0.0759
ERR3240254	45	0.035	0.0662	0.0095	0.0027	0.8446	0.0024	0.0395
ERR3240258	45	0.0282	0.0747	0.0106	0.0057	0.8055	0.0071	0.0683
ERR3241741	45	0.0379	0.131	0.0651	0.6115	0.0522	0.017	0.0853
ERR3241775	45	0.7607	0.0531	0.0088	0.004	0.1133	0.0088	0.0514
ERR3241809	45	0.0807	0.2243	0.0137	0.0145	0.5982	0.004	0.0646
ERR3241810	45	0.0606	0.2478	0.0102	0.0077	0.647	0.0016	0.0251
ERR3241845	45	0.0869	0.2066	0.0071	0.0044	0.6031	0.0079	0.084
ERR3241865	45	0.1387	0.3286	0.0174	0.011	0.3859	0.0084	0.11
ERR3242010	45	0.0507	0.755	0.0218	0.0084	0.1061	0.0037	0.0543
ERR3242062	45	0.0456	0.0807	0.0209	0.7292	0.0403	0.0124	0.071
ERR3242841	45	0.032	0.1371	0.009	0.0285	0.0931	0.0132	0.6871
ERR3242871	45	0.0529	0.071	0.0018	0.0176	0.1241	0.0132	0.7195
ERR3243086	45	0.0399	0.0884	0.0132	0.0231	0.0834	0.0115	0.7405
ERR3243087	45	0.0287	0.0827	0.006	0.0313	0.1261	0.0124	0.7127
ERR3988858	45	0.6137	0.1272	0.0073	0.0048	0.1704	0.0148	0.0618
ERR3239524	55	0.0421	0.079	0.0379	0.7014	0.0417	0.0082	0.0897
ERR3239665	55	0.9892	0.0044	0.0038	0	0.0011	0.0005	0.0009
ERR3239767	55	0.9727	0.006	0.0016	0.0015	0.0068	0	0.0113
ERR3239986	55	0.0284	0.6767	0.0145	0.0165	0.2196	0.0053	0.0392
ERR3240184	55	0.0295	0.138	0.0108	0.7107	0.0132	0.0121	0.0858
ERR3240246	55	0.0168	0.0307	0.0033	0.0097	0.8556	0.0037	0.0801
ERR3240253	55	0.0317	0.0507	0.0033	0.0037	0.8315	0.0057	0.0736
ERR3240254	55	0.0364	0.0545	0.0095	0.0027	0.8575	0.0016	0.0377
ERR3240258	55	0.0304	0.0811	0.0145	0.0051	0.7956	0.0068	0.0666
ERR3241741	55	0.0359	0.1224	0.0569	0.6156	0.056	0.0143	0.099
ERR3241775	55	0.7608	0.0593	0.0079	0.004	0.1125	0.0073	0.0481
ERR3241809	55	0.0745	0.2291	0.0093	0.0172	0.6015	0.0031	0.0653
ERR3241810	55	0.0547	0.2834	0.0038	0.0077	0.6236	0.0031	0.0236
ERR3241845	55	0.0816	0.2137	0.0035	0.004	0.5952	0.0081	0.0939
ERR3241865	55	0.1321	0.3457	0.0145	0.0057	0.4018	0.0035	0.0968
ERR3242010	55	0.0494	0.7698	0.0218	0.0132	0.0999	0.0018	0.0441
ERR3242062	55	0.0435	0.088	0.021	0.705	0.0434	0.0146	0.0844
ERR3242841	55	0.0322	0.1316	0.0104	0.0392	0.125	0.0049	0.6567
ERR3242871	55	0.0439	0.0778	0	0.0113	0.1202	0.0082	0.7385
ERR3243086	55	0.0419	0.0875	0.0079	0.0245	0.086	0.0104	0.7418
ERR3243087	55	0.0322	0.0898	0.0106	0.03	0.131	0.0086	0.6977
ERR3988858	55	0.6141	0.1149	0.0053	0.0075	0.1742	0.0146	0.0693

### Sheet: Supplementary Table 5
Supplementary Table 5. Ancestry fractions from running KORUS in soft-supervised mode on 22 benchmarking samples.
ID	k	AFR	AMR	EAS	EUR	SAS
ERR3239524	45	0.0595	0.0633	0.8521	0.0066	0.0185
ERR3239665	45	1	0	0	0	0
ERR3239767	45	0.9965	0	0.0022	0	0.0013
ERR3239986	45	0.0553	0.8798	0.0115	0.0534	0
ERR3240184	45	0.0375	0.0898	0.8371	0.0093	0.0262
ERR3240246	45	0.0247	0.1096	0.0091	0.7546	0.1019
ERR3240253	45	0.0756	0.1477	0	0.7025	0.0743
ERR3240254	45	0.0662	0.1532	0.0104	0.7352	0.035
ERR3240258	45	0.0534	0.2339	0.0143	0.6593	0.0392
ERR3241741	45	0.0481	0.0986	0.804	0.0154	0.0339
ERR3241775	45	0.8855	0.0809	0	0.0304	0.0033
ERR3241809	45	0.0973	0.4787	0.0079	0.3636	0.0525
ERR3241810	45	0.0952	0.4106	0.0145	0.4683	0.0115
ERR3241845	45	0.1438	0.3962	0	0.4139	0.0461
ERR3241865	45	0.213	0.5832	0.0086	0.1775	0.0177
ERR3242010	45	0.0725	0.8635	0.0174	0.0183	0.0284
ERR3242062	45	0.0456	0.0924	0.8324	0.0038	0.0258
ERR3242841	45	0.0331	0.2633	0.0441	0.0097	0.6498
ERR3242871	45	0.0942	0.1513	0.0262	0.022	0.7063
ERR3243086	45	0.0509	0.1934	0.0351	0.0214	0.6992
ERR3243087	45	0.0549	0.1747	0.0333	0.0154	0.7217
ERR3988858	45	0.7678	0.1222	0	0.0957	0.0143
ERR3239524	55	0.0633	0.0635	0.8511	0.0037	0.0185
ERR3239665	55	0.9982	0	0.0018	0	0
ERR3239767	55	0.9969	0	0.0018	0	0.0013
ERR3239986	55	0.0371	0.9023	0.0135	0.047	0
ERR3240184	55	0.0362	0.0906	0.8265	0.0143	0.0324
ERR3240246	55	0.0185	0.0787	0.0152	0.7949	0.0928
ERR3240253	55	0.0743	0.133	0	0.7197	0.073
ERR3240254	55	0.0717	0.1425	0.0071	0.7414	0.0371
ERR3240258	55	0.0516	0.2366	0.0134	0.6591	0.0393
ERR3241741	55	0.0457	0.0924	0.8106	0.0187	0.0326
ERR3241775	55	0.8789	0.0869	0	0.0291	0.0051
ERR3241809	55	0.0922	0.5089	0.0073	0.3468	0.0448
ERR3241810	55	0.1023	0.4287	0.0187	0.4419	0.0084
ERR3241845	55	0.1312	0.4081	0.0016	0.4148	0.0443
ERR3241865	55	0.2071	0.5704	0.0097	0.1771	0.0357
ERR3242010	55	0.0706	0.8759	0.0066	0.0183	0.0285
ERR3242062	55	0.0457	0.099	0.8132	0.011	0.0311
ERR3242841	55	0.0435	0.2607	0.0472	0.0249	0.6236
ERR3242871	55	0.0935	0.1691	0.0262	0.0282	0.6831
ERR3243086	55	0.0507	0.1881	0.0313	0.032	0.6979
ERR3243087	55	0.0496	0.1729	0.0331	0.0117	0.7327
ERR3988858	55	0.7535	0.1369	0	0.0812	0.0284

### Sheet: Supplementary Table 6
Supplementary Table 6. Ancestry fractions from running KORUS in unsupervised mode on 22 benchmarking samples. The clusters were assigned to ancestries based on the majority label of the reference samples making up that cluster.
Cluster assignments for k=45: C1:SAS, C2:AFR, C3:EAS, C4:EUR, C5:AMR, C6:OCE, C7:AFR
Cluster assignments for k=55: C1:OCE, C2:AMR, C3:AFR, C4:EAS, C5:SAS, C6:EUR, C7:AFR
ID	k	C1	C2	C3	C4	C5	C6	C7
ERR3239524	45	0.1056	0.0346	0.768	0.0661	0.0214	0.0038	0.0005
ERR3239665	45	0.0009	0.9888	0	0.0038	0.0029	0.0005	0.0029
ERR3239767	45	0.0108	0.9722	0.0022	0.0095	0.0037	0.0016	0
ERR3239986	45	0.1208	0.0425	0.0408	0.486	0.3039	0.006	0
ERR3240184	45	0.1027	0.0165	0.7795	0.0692	0.0216	0.0106	0
ERR3240246	45	0.0732	0.0139	0.0049	0.8984	0.0068	0.0022	0.0005
ERR3240253	45	0.0401	0.0185	0.0048	0.9286	0.0027	0.0046	0.0007
ERR3240254	45	0.0348	0.0238	0.0007	0.9372	0.0027	0.0007	0
ERR3240258	45	0.056	0.0172	0.0095	0.8953	0.0167	0.0029	0.0024
ERR3241741	45	0.0893	0.0324	0.7504	0.0983	0.0179	0.0097	0.002
ERR3241775	45	0.0613	0.7499	0.0099	0.1645	0.0031	0.0035	0.0079
ERR3241809	45	0.0803	0.0629	0.0159	0.7879	0.0443	0.0055	0.0031
ERR3241810	45	0.0377	0.0534	0.0071	0.8575	0.0401	0.0031	0.0011
ERR3241845	45	0.0867	0.0725	0.0049	0.8093	0.0256	0.0009	0
ERR3241865	45	0.1647	0.14	0.0194	0.5929	0.08	0.0026	0.0005
ERR3242010	45	0.0968	0.0454	0.035	0.5111	0.299	0.0091	0.0037
ERR3242062	45	0.0798	0.0423	0.7744	0.077	0.0176	0.0064	0.0026
ERR3242841	45	0.8024	0.0188	0.0328	0.1332	0.0101	0.0027	0
ERR3242871	45	0.7231	0.0437	0.0245	0.1938	0.0079	0.0053	0.0016
ERR3243086	45	0.7702	0.0346	0.0278	0.1539	0.0062	0.0031	0.0042
ERR3243087	45	0.7339	0.0282	0.0287	0.1943	0.0101	0.0048	0
ERR3988858	45	0.0543	0.5868	0.0159	0.3036	0.0263	0.0073	0.0057
ERR3239524	55	0.0038	0.0199	0.0322	0.7945	0.078	0.0704	0.0011
ERR3239665	55	0.0005	0.0031	0.9885	0	0.0009	0.0038	0.0031
ERR3239767	55	0.0013	0.0062	0.9689	0.0015	0.0128	0.0093	0
ERR3239986	55	0.0086	0.2937	0.0366	0.0569	0.0737	0.5294	0.0011
ERR3240184	55	0.0042	0.0384	0.0223	0.7843	0.0809	0.0699	0
ERR3240246	55	0.0016	0.0068	0.0126	0.0048	0.0668	0.9069	0.0005
ERR3240253	55	0.0066	0.0057	0.0174	0.0042	0.0428	0.9226	0.0007
ERR3240254	55	0	0.0026	0.0221	0.0027	0.0381	0.9345	0
ERR3240258	55	0.0037	0.0156	0.0177	0.0088	0.0635	0.8891	0.0016
ERR3241741	55	0.0086	0.0247	0.0201	0.7687	0.0867	0.0891	0.002
ERR3241775	55	0.0035	0.0018	0.7453	0.0099	0.0505	0.1837	0.0053
ERR3241809	55	0.0038	0.0426	0.0593	0.0176	0.062	0.8121	0.0026
ERR3241810	55	0.0018	0.054	0.0536	0.0084	0.0346	0.847	0.0005
ERR3241845	55	0.0015	0.0165	0.0604	0.0059	0.0648	0.8496	0.0015
ERR3241865	55	0.002	0.0781	0.1266	0.0177	0.1533	0.6216	0.0005
ERR3242010	55	0.0081	0.3468	0.0443	0.0417	0.1039	0.4523	0.0029
ERR3242062	55	0.0068	0.0187	0.0353	0.776	0.0842	0.0774	0.0016
ERR3242841	55	0.0016	0.0112	0.0196	0.0452	0.742	0.1797	0.0007
ERR3242871	55	0.0048	0.0141	0.0414	0.024	0.6961	0.2181	0.0016
ERR3243086	55	0.0031	0.0163	0.0335	0.0251	0.7561	0.1623	0.0037
ERR3243087	55	0.0048	0.0097	0.0282	0.024	0.7299	0.2035	0
ERR3988858	55	0.0062	0.0231	0.5896	0.0207	0.0549	0.2984	0.0071

### Sheet: Supplementary Table 7
Supplementary Table 7. Ancestry fractions from running ntRoot on 22 benchmarking samples.
ID	k	AFR	AMR	EAS	EUR	SAS
ERR3239767	45	0.9965	0.0035	0	0	0
ERR3239665	45	0.993	0.007	0	0	0
ERR3241775	45	0.9019	0.063	0.0018	0.0263	0.007
ERR3239986	45	0.1226	0.6392	0.1489	0.056	0.0333
ERR3242062	45	0.056	0.014	0.9177	0	0.0123
ERR3241741	45	0.0648	0.021	0.9107	0.0018	0.0018
ERR3240184	45	0.0578	0.0228	0.9019	0.0035	0.014
ERR3239524	45	0.0701	0.0193	0.9019	0	0.0088
ERR3241809	45	0.2837	0.4991	0.007	0.1594	0.0508
ERR3241810	45	0.2259	0.4939	0.0228	0.2119	0.0455
ERR3241845	45	0.2574	0.4711	0.0035	0.2049	0.063
ERR3241865	45	0.3818	0.4676	0.0245	0.1016	0.0245
ERR3240246	45	0.1891	0.2172	0.0175	0.5009	0.0753
ERR3240254	45	0.1769	0.2329	0.0123	0.4886	0.0893
ERR3240258	45	0.1664	0.2417	0.0263	0.4799	0.0858
ERR3240253	45	0.1874	0.2312	0.028	0.4764	0.0771
ERR3242871	45	0.1681	0.0403	0.042	0.014	0.7356
ERR3243086	45	0.1489	0.0595	0.1191	0.014	0.6585
ERR3243087	45	0.1716	0.0438	0.1033	0.0263	0.655
ERR3242841	45	0.1594	0.0525	0.1471	0.0245	0.6165
ERR3242010	45	0.2193	0.41	0.2101	0.0867	0.0738
ERR3988858	45	0.7055	0.1618	0.037	0.0578	0.0379
ERR3239665	55	0.993	0.007	0	0	0
ERR3239767	55	0.9965	0.0035	0	0	0
ERR3241775	55	0.8827	0.0771	0.0018	0.0298	0.0088
ERR3239986	55	0.0613	0.6217	0.2067	0.0771	0.0333
ERR3239524	55	0.0193	0.0175	0.9562	0	0.007
ERR3240184	55	0.028	0.021	0.9387	0.0035	0.0088
ERR3242062	55	0.0333	0.014	0.9422	0.0018	0.0088
ERR3241741	55	0.028	0.0175	0.9492	0.0035	0.0018
ERR3240254	55	0.0998	0.1769	0.0158	0.6235	0.0841
ERR3240253	55	0.0858	0.1716	0.035	0.6007	0.1068
ERR3240246	55	0.1051	0.1734	0.0315	0.6147	0.0753
ERR3240258	55	0.0981	0.1891	0.035	0.5867	0.0911
ERR3241810	55	0.1681	0.4799	0.0298	0.2732	0.049
ERR3241809	55	0.2137	0.5131	0.014	0.2032	0.056
ERR3241845	55	0.1944	0.4378	0.0175	0.2837	0.0665
ERR3241865	55	0.3222	0.4886	0.042	0.1191	0.028
ERR3242871	55	0.0771	0.0298	0.0578	0.0263	0.8091
ERR3243087	55	0.0998	0.0315	0.1349	0.0315	0.7023
ERR3243086	55	0.0893	0.0438	0.1559	0.0193	0.6918
ERR3242841	55	0.0788	0.049	0.1909	0.0333	0.648
ERR3242010	55	0.1753	0.4062	0.2384	0.1014	0.0787
ERR3988858	55	0.6797	0.1706	0.0423	0.0686	0.0388

### Sheet: Supplementary Table 8
Supplementary Table 8. Ancestry fractions from running ADMIXTURE on 22 benchmarking samples.
ID	AFR	AMR	EAS	EUR	SAS
ERR3239524	0.0122	0	0.9877	0	0
ERR3239665	1	0	0	0	0
ERR3239767	1	0	0	0	0
ERR3239986	0	0.9179	0.082	0	0
ERR3240184	0.0131	0	0.9869	0	0
ERR3240246	0.0249	0	0.0586	0.9165	0
ERR3240253	0.0239	0	0.0792	0.8969	0
ERR3240254	0.0279	0.0018	0.0294	0.941	0
ERR3240258	0.0169	0.0034	0.071	0.9087	0
ERR3241741	0.0115	0	0.9885	0	0
ERR3241775	0.9002	0	0	0.0997	0
ERR3241809	0.1744	0.5534	0	0.2722	0
ERR3241810	0.1238	0.565	0	0.3111	0
ERR3241845	0.1506	0.4714	0	0.3779	0
ERR3241865	0.2805	0.7057	0	0.0138	0
ERR3242010	0.0348	0.9469	0.0183	0	0
ERR3242062	0.0192	0	0.9576	0	0.0232
ERR3242841	0.0295	0	0.1136	0	0.8569
ERR3242871	0.0223	0	0	0	0.9776
ERR3243086	0.0303	0	0.0844	0	0.8853
ERR3243087	0.0301	0	0.0653	0	0.9046

### Sheet: Supplementary Table 13
Supplementary Table 13. Samples used to build the KORUS reference panel
Accession	Source abbreviation		Source abbreviation	Description	Resource
ERR1347682	SGDP		SGDP	Simons Genome Diversity Project	https://www.ebi.ac.uk/ena/browser/view/PRJEB9586
ERR1019035	SGDP		1kGP	1000 Genomes Project	https://www.internationalgenome.org/data-portal/data-collection/30x-grch38
ERR1019036	SGDP
ERR1019038	SGDP
ERR1019039	SGDP
ERR1019043	SGDP
ERR1019044	SGDP
ERR1019045	SGDP
ERR1019046	SGDP
ERR1019047	SGDP
ERR1019048	SGDP
ERR1019049	SGDP
ERR1019053	SGDP
ERR1019054	SGDP
ERR1019056	SGDP
ERR1019057	SGDP
ERR1019059	SGDP
ERR1019060	SGDP
ERR1019062	SGDP
ERR1019065	SGDP
ERR1019067	SGDP
ERR1019068	SGDP
ERR1019070	SGDP
ERR1019071	SGDP
ERR1019077	SGDP
ERR1019079	SGDP
ERR1019080	SGDP
ERR1025599	SGDP
ERR1025600	SGDP
ERR1025601	SGDP
ERR1025602	SGDP
ERR1025604	SGDP
ERR1025605	SGDP
ERR1025606	SGDP
ERR1025608	SGDP
ERR1025612	SGDP
ERR1025614	SGDP
ERR1025615	SGDP
ERR1025616	SGDP
ERR1025617	SGDP
ERR1025621	SGDP
ERR1025622	SGDP
ERR1025624	SGDP
ERR1025625	SGDP
ERR1025628	SGDP
ERR1025630	SGDP
ERR1025631	SGDP
ERR1025632	SGDP
ERR1025633	SGDP
ERR1025635	SGDP
ERR1025636	SGDP
ERR1025638	SGDP
ERR1025640	SGDP
ERR1025642	SGDP
ERR1025645	SGDP
ERR1025647	SGDP
ERR1025648	SGDP
ERR1025649	SGDP
ERR1025652	SGDP
ERR1025653	SGDP
ERR1025655	SGDP
ERR1025656	SGDP
ERR1025659	SGDP
ERR1025661	SGDP
ERR1025662	SGDP
ERR1025664	SGDP
ERR1346534	SGDP
ERR1347655	SGDP
ERR1347657	SGDP
ERR1347658	SGDP
ERR1347659	SGDP
ERR1347660	SGDP
ERR1347661	SGDP
ERR1347662	SGDP
ERR1347663	SGDP
ERR1347664	SGDP
ERR1347665	SGDP
ERR1347666	SGDP
ERR1347667	SGDP
ERR1347668	SGDP
ERR1347669	SGDP
ERR1347670	SGDP
ERR1347671	SGDP
ERR1347672	SGDP
ERR1347673	SGDP
ERR1347674	SGDP
ERR1347675	SGDP
ERR1347676	SGDP
ERR1347677	SGDP
ERR1347678	SGDP
ERR1347679	SGDP
ERR1347680	SGDP
ERR1347681	SGDP
ERR1347683	SGDP
ERR1347684	SGDP
ERR1347685	SGDP
ERR1347686	SGDP
ERR1347687	SGDP
ERR1347688	SGDP
ERR1347689	SGDP
ERR1347690	SGDP
ERR1347691	SGDP
ERR1347692	SGDP
ERR1347693	SGDP
ERR1347694	SGDP
ERR1347695	SGDP
ERR1347697	SGDP
ERR1347698	SGDP
ERR1347699	SGDP
ERR1347700	SGDP
ERR1347701	SGDP
ERR1347702	SGDP
ERR1347703	SGDP
ERR1347704	SGDP
ERR1347705	SGDP
ERR1347706	SGDP
ERR1347707	SGDP
ERR1347708	SGDP
ERR1347709	SGDP
ERR1347710	SGDP
ERR1347711	SGDP
ERR1347712	SGDP
ERR1347713	SGDP
ERR1347714	SGDP
ERR1347715	SGDP
ERR1347716	SGDP
ERR1347717	SGDP
ERR1347718	SGDP
ERR1347719	SGDP
ERR1347720	SGDP
ERR1347721	SGDP
ERR1347722	SGDP
ERR1347723	SGDP
ERR1347724	SGDP
ERR1347725	SGDP
ERR1347726	SGDP
ERR1347727	SGDP
ERR1347728	SGDP
ERR1347729	SGDP
ERR1347730	SGDP
ERR1347731	SGDP
ERR1347732	SGDP
ERR1347733	SGDP
ERR1347734	SGDP
ERR1347735	SGDP
ERR1347736	SGDP
ERR1347737	SGDP
ERR1347738	SGDP
ERR1347739	SGDP
ERR1347740	SGDP
ERR1347741	SGDP
ERR1395545	SGDP
ERR1395546	SGDP
ERR1395547	SGDP
ERR1395548	SGDP
ERR1395549	SGDP
ERR1395550	SGDP
ERR1395551	SGDP
ERR1395552	SGDP
ERR1395553	SGDP
ERR1395554	SGDP
ERR1395555	SGDP
ERR1395556	SGDP
ERR1395557	SGDP
ERR1395558	SGDP
ERR1395559	SGDP
ERR1395560	SGDP
ERR1395561	SGDP
ERR1395562	SGDP
ERR1395563	SGDP
ERR1395564	SGDP
ERR1395565	SGDP
ERR1395566	SGDP
ERR1395567	SGDP
ERR1395568	SGDP
ERR1395569	SGDP
ERR1395570	SGDP
ERR1395571	SGDP
ERR1395572	SGDP
ERR1395573	SGDP
ERR1395574	SGDP
ERR1395575	SGDP
ERR1395576	SGDP
ERR1395577	SGDP
ERR1395578	SGDP
ERR1395579	SGDP
ERR1395580	SGDP
ERR1395581	SGDP
ERR1395582	SGDP
ERR1395583	SGDP
ERR1395584	SGDP
ERR1395585	SGDP
ERR1395586	SGDP
ERR1395587	SGDP
ERR1395588	SGDP
ERR1395589	SGDP
ERR1395590	SGDP
ERR1395591	SGDP
ERR1395592	SGDP
ERR1395593	SGDP
ERR1395594	SGDP
ERR1395595	SGDP
ERR1395596	SGDP
ERR1395597	SGDP
ERR1395598	SGDP
ERR1395599	SGDP
ERR1395600	SGDP
ERR1395601	SGDP
ERR1395602	SGDP
ERR1395603	SGDP
ERR1395604	SGDP
ERR1395605	SGDP
ERR1395606	SGDP
ERR1395607	SGDP
ERR1395608	SGDP
ERR1395609	SGDP
ERR1395610	SGDP
ERR1395611	SGDP
ERR1395612	SGDP
ERR1395613	SGDP
ERR1395614	SGDP
ERR1395615	SGDP
ERR1395616	SGDP
ERR1395617	SGDP
ERR1395618	SGDP
ERR1395619	SGDP
ERR1395620	SGDP
ERR1395621	SGDP
ERR1395622	SGDP
ERR1419088	SGDP
ERR1419090	SGDP
ERR1419092	SGDP
ERR1419093	SGDP
ERR1419095	SGDP
ERR1419096	SGDP
ERR1419098	SGDP
ERR1419108	SGDP
ERR1419110	SGDP
ERR1419112	SGDP
ERR1419115	SGDP
ERR1419118	SGDP
ERR1419122	SGDP
ERR1419123	SGDP
ERR1419124	SGDP
ERR1419125	SGDP
ERR1419127	SGDP
ERR1419128	SGDP
ERR1419130	SGDP
ERR1419131	SGDP
ERR1419132	SGDP
ERR1419134	SGDP
ERR1419137	SGDP
ERR1419138	SGDP
ERR1419139	SGDP
ERR1419142	SGDP
ERR1419144	SGDP
ERR1419145	SGDP
ERR1419152	SGDP
ERR1419153	SGDP
ERR1419160	SGDP
ERR1419161	SGDP
ERR1419162	SGDP
ERR1419165	SGDP
ERR1419167	SGDP
ERR1419171	SGDP
ERR1419176	SGDP
ERR1419177	SGDP
ERR1419179	SGDP
ERR1419181	SGDP
ERR1419182	SGDP
ERR1419184	SGDP
ERR1419188	SGDP
ERR1419191	SGDP
ERR1419196	SGDP
ERR1419198	SGDP
ERR1419199	SGDP
ERR1419200	SGDP
ERR1425293	SGDP
ERR1425294	SGDP
ERR3989262	1kGP
ERR3241750	1kGP
ERR3242795	1kGP
ERR3241951	1kGP
ERR3989259	1kGP
ERR3241686	1kGP
ERR3239453	1kGP
ERR3241917	1kGP
ERR3989258	1kGP
ERR3242512	1kGP
ERR3240195	1kGP
ERR3242786	1kGP
ERR3989197	1kGP
ERR3242160	1kGP
ERR3240146	1kGP
ERR3239351	1kGP
ERR3989200	1kGP
ERR3240121	1kGP
ERR3241678	1kGP
ERR3989118	1kGP
ERR3242695	1kGP
ERR3240126	1kGP
ERR3989180	1kGP
ERR3241684	1kGP
ERR3989173	1kGP
ERR3240135	1kGP
ERR3242571	1kGP
ERR3242150	1kGP
ERR3989139	1kGP
ERR3241799	1kGP
ERR3242560	1kGP
ERR3242142	1kGP
ERR3989196	1kGP
ERR3240114	1kGP
ERR3239700	1kGP
ERR3242132	1kGP
ERR3989056	1kGP
ERR3240116	1kGP
ERR3989080	1kGP
ERR3241754	1kGP
ERR3989034	1kGP
ERR3240240	1kGP
ERR3239692	1kGP
ERR3988958	1kGP
ERR3989064	1kGP
ERR3240160	1kGP
ERR3989091	1kGP
ERR3242766	1kGP
ERR3242635	1kGP
ERR3241788	1kGP
ERR3242458	1kGP
ERR3988964	1kGP
ERR3243049	1kGP
ERR3239334	1kGP
ERR3989031	1kGP
ERR3242761	1kGP
ERR3243053	1kGP
ERR3242101	1kGP
ERR3989060	1kGP
ERR3988951	1kGP
ERR3989210	1kGP
ERR3242342	1kGP
ERR3989174	1kGP
ERR3988952	1kGP
ERR3243148	1kGP
ERR3988768	1kGP
ERR3989162	1kGP
ERR3242814	1kGP
ERR3242087	1kGP
ERR3240106	1kGP
ERR3242376	1kGP
ERR3988889	1kGP
ERR3988780	1kGP
ERR3989224	1kGP
ERR3989126	1kGP
ERR3989413	1kGP
ERR3988762	1kGP
ERR3989225	1kGP
ERR3242485	1kGP
ERR3988843	1kGP
ERR3988765	1kGP
ERR3239873	1kGP
ERR3989003	1kGP
ERR3988876	1kGP
ERR3242522	1kGP
ERR3988892	1kGP
ERR3242231	1kGP
ERR3988882	1kGP
ERR3242519	1kGP
ERR3242111	1kGP
ERR3988955	1kGP
ERR3242797	1kGP
ERR3242514	1kGP
ERR3239792	1kGP
ERR3241755	1kGP
ERR3242805	1kGP
ERR3242515	1kGP
ERR3242186	1kGP
ERR3240155	1kGP
ERR3242796	1kGP
ERR3240091	1kGP
ERR3242379	1kGP
ERR3242982	1kGP
ERR3242262	1kGP
ERR3239813	1kGP
ERR3242587	1kGP
ERR3240059	1kGP
ERR3242391	1kGP
ERR3242265	1kGP
ERR3240094	1kGP
ERR3242720	1kGP
ERR3242589	1kGP
ERR3239496	1kGP
ERR3241888	1kGP
ERR3242505	1kGP
ERR3242385	1kGP
ERR3242275	1kGP
ERR3242578	1kGP
ERR3239806	1kGP
ERR3242501	1kGP
ERR3242318	1kGP
ERR3240003	1kGP
ERR3242880	1kGP
ERR3240170	1kGP
ERR3242551	1kGP
ERR3242189	1kGP
ERR3239993	1kGP
ERR3242968	1kGP
ERR3241971	1kGP
ERR3243070	1kGP
ERR3242889	1kGP
ERR3240183	1kGP
ERR3242193	1kGP
ERR3241978	1kGP
ERR3242308	1kGP
ERR3239990	1kGP
ERR3242885	1kGP
ERR3241988	1kGP
ERR3240176	1kGP
ERR3243115	1kGP
ERR3242164	1kGP
ERR3242321	1kGP
ERR3239629	1kGP
ERR3239379	1kGP
ERR3239281	1kGP
ERR3243071	1kGP
ERR3241673	1kGP
ERR3239643	1kGP
ERR3239462	1kGP
ERR3239574	1kGP
ERR3239378	1kGP
ERR3242028	1kGP
ERR3239660	1kGP
ERR3242776	1kGP
ERR3239564	1kGP
ERR3242986	1kGP
ERR3240109	1kGP
ERR3239904	1kGP
ERR3239285	1kGP
ERR3243149	1kGP
ERR3241675	1kGP
ERR3240095	1kGP
ERR3239473	1kGP
ERR3239902	1kGP
ERR3239768	1kGP
ERR3239578	1kGP
ERR3241681	1kGP
ERR3242568	1kGP
ERR3239965	1kGP
ERR3239911	1kGP
ERR3241920	1kGP
ERR3240103	1kGP
ERR3239752	1kGP
ERR3242791	1kGP
ERR3241854	1kGP
ERR3242395	1kGP
ERR3242559	1kGP
ERR3242036	1kGP
ERR3239387	1kGP
ERR3242787	1kGP
ERR3241844	1kGP
ERR3243145	1kGP
ERR3242570	1kGP
ERR3241763	1kGP
ERR3239744	1kGP
ERR3239341	1kGP
ERR3241930	1kGP
ERR3241998	1kGP
ERR3239963	1kGP
ERR3241728	1kGP
ERR3242038	1kGP
ERR3242415	1kGP
ERR3241996	1kGP
ERR3239349	1kGP
ERR3242991	1kGP
ERR3241786	1kGP
ERR3241904	1kGP
ERR3242612	1kGP
ERR3242004	1kGP
ERR3243009	1kGP
ERR3239835	1kGP
ERR3242423	1kGP
ERR3239673	1kGP
ERR3242279	1kGP
ERR3241834	1kGP
ERR3242636	1kGP
ERR3240013	1kGP
ERR3239824	1kGP
ERR3239675	1kGP
ERR3242285	1kGP
ERR3242993	1kGP
ERR3240028	1kGP
ERR3239678	1kGP
ERR3242623	1kGP
ERR3242210	1kGP
ERR3242289	1kGP
ERR3240027	1kGP
ERR3240123	1kGP
ERR3239961	1kGP
ERR3240255	1kGP
ERR3239843	1kGP
ERR3241947	1kGP
ERR3242912	1kGP
ERR3240142	1kGP
ERR3242326	1kGP
ERR3240231	1kGP
ERR3241952	1kGP
ERR3242842	1kGP
ERR3240130	1kGP
ERR3242895	1kGP
ERR3242322	1kGP
ERR3242047	1kGP
ERR3241938	1kGP
ERR3242024	1kGP
ERR3242811	1kGP
ERR3242343	1kGP
ERR3242901	1kGP
ERR3239590	1kGP
ERR3242049	1kGP
ERR3242018	1kGP
ERR3242216	1kGP
ERR3239511	1kGP
ERR3242471	1kGP
ERR3239698	1kGP
ERR3239918	1kGP
ERR3242660	1kGP
ERR3242457	1kGP
ERR3239501	1kGP
ERR3239681	1kGP
ERR3242840	1kGP
ERR3239940	1kGP
ERR3242668	1kGP
ERR3242429	1kGP
ERR3239689	1kGP
ERR3239510	1kGP
ERR3241697	1kGP
ERR3239928	1kGP
ERR3240150	1kGP
ERR3239583	1kGP
ERR3242043	1kGP
ERR3243023	1kGP
ERR3241685	1kGP
ERR3240147	1kGP
ERR3241795	1kGP
ERR3240048	1kGP
ERR3242653	1kGP
ERR3243015	1kGP
ERR3240144	1kGP
ERR3240034	1kGP
ERR3242917	1kGP
ERR3242214	1kGP
ERR3243013	1kGP
ERR3239714	1kGP
ERR3240199	1kGP
ERR3240040	1kGP
ERR3242930	1kGP
ERR3239706	1kGP
ERR3241878	1kGP
ERR3242481	1kGP
ERR3241707	1kGP
ERR3239795	1kGP
ERR3239708	1kGP
ERR3241962	1kGP
ERR3241802	1kGP
ERR3241875	1kGP
ERR3242854	1kGP
ERR3239294	1kGP
ERR3240152	1kGP
ERR3241967	1kGP
ERR3239982	1kGP
ERR3241793	1kGP
ERR3240157	1kGP
ERR3242860	1kGP
ERR3241961	1kGP
ERR3239288	1kGP
ERR3241862	1kGP
ERR3240156	1kGP
ERR3242926	1kGP
ERR3242476	1kGP
ERR3239363	1kGP
ERR3239973	1kGP
ERR3239727	1kGP
ERR3239799	1kGP
ERR3242487	1kGP
ERR3239429	1kGP
ERR3239362	1kGP
ERR3239974	1kGP
ERR3239738	1kGP
ERR3239622	1kGP
ERR3239286	1kGP
ERR3242297	1kGP
ERR3239726	1kGP
ERR3242373	1kGP
ERR3239626	1kGP
ERR3242845	1kGP
ERR3242711	1kGP
ERR3239401	1kGP
ERR3239619	1kGP
ERR3242365	1kGP
ERR3242217	1kGP
ERR3242675	1kGP
ERR3242299	1kGP
ERR3242218	1kGP
ERR3242357	1kGP
ERR3242079	1kGP
ERR3242306	1kGP
ERR3242241	1kGP
ERR3243029	1kGP
ERR3242092	1kGP
ERR3242935	1kGP
ERR3243047	1kGP
ERR3242069	1kGP
ERR3239370	1kGP
ERR3243067	1kGP
ERR3242966	1kGP
ERR3240266	1kGP
ERR3239897	1kGP
ERR3239534	1kGP
ERR3242952	1kGP
ERR3241665	1kGP
ERR3239882	1kGP
ERR3239551	1kGP
ERR3239956	1kGP
ERR3239556	1kGP
ERR3240260	1kGP
ERR3239856	1kGP
ERR3241811	1kGP
ERR3241894	1kGP
ERR3239309	1kGP
ERR3242863	1kGP
ERR3241822	1kGP
ERR3239302	1kGP
ERR3241898	1kGP
ERR3242874	1kGP
ERR3239946	1kGP
ERR3242774	1kGP
ERR3242864	1kGP
ERR3239950	1kGP
ERR3242740	1kGP
ERR3241715	1kGP
ERR3241816	1kGP
ERR3239809	1kGP
ERR3241726	1kGP
ERR3241723	1kGP
